# Inhibition of oogenic JNK preserves fertility and ovarian hormones during DNA-damaging cancer therapy

**DOI:** 10.64898/2026.04.28.721450

**Authors:** Wenlong Zhao, Jiyang Zhang, Yingnan Bo, Yingzheng Wang, Mi Ran Choi, Shichao Liu, Qiang Zhang, So-Youn Kim, Shuo Xiao

## Abstract

Primary ovarian insufficiency (POI) and related infertility, early menopause, and endocrine disorders due to hormonal deficiency are major side effects in young female cancer patients undergoing cancer therapy. Current strategies preserving the fertility and hormonal functions of the ovary remain imperfect due to concerns of feasibility, efficacy, or safety. Herein, we identified c-Jun N-terminal kinase (JNK) as a pivotal regulator of the DNA damage response (DDR) signaling in oocytes of primordial follicles in response to DNA-damaging cancer therapy. Using pharmacological JNK inhibition and a genetically modified mouse model with oocyte-specific JNK deletion, together with histological, bioinformatic, and molecular approaches, we demonstrated that JNK inhibition prevented chemotherapy-induced oocyte apoptosis and POI, and preserved long-term reproductive cycles and fertility. Mechanistically, JNK was activated in response to chemotherapy-induced DNA damage in oocytes of primordial follicles, causing activation of transcription factor TAp63α and subsequent oocyte apoptosis, ultimately resulting in diminished ovarian reserve and POI. A more clinically relevant breast cancer-bearing mouse model revealed that JNK inhibition preserved the ovarian reserve without compromising anti-cancer efficacy of chemotherapy. Together, our study identifies oocyte-intrinsic JNK as a promising target for developing ovarian protectants and safeguarding reproductive health and fertility in young female cancer survivors.
