## Supplemental Table 1 for "Inhibition of oogenic JNK preserves fertility and ovarian hormones during DNA-damaging cancer therapy"

### Sheet: Sheet1
Table S1. primers applied in the study
primer name	Sequences
JNK1lox-1F	AGGATTTATGCCCTCTGCTTGTC
JNK1lox-1R	GACCACTGTTCCAATTTCCATCC
JNK2lox-2F	GTTTTGTAAAGGGAGCCGAC
JNK2lox-2R	CCTGACTACTGAGCCTGGTTTCTC
JNK3lox-1F	TGTGACCTTCTAATACAG
JNK3lox-2R	CCTAAGACTGTCAGAGAG
GDF9-Cre for	TCTGATGAAGTCAGGAAGAACC
GDF9-Cre rev	GAGATGTCCTTCACTCTGATTC
GAPDH RT for	TGTGATGGGTGTGAACCACGAGAA
GAPDH RT rev	CTGTGGTCATGAGCCCTTCCACAA
JNK1 mus RT for	TGCTGTGTGGAATCAAGCAC
JNK1 mus RT rev	AGTCACCACATAAGGCGTCA
JNK2 mus RT for	CACCATCCGCAGAGTTCATG
JNK2 mus RT rev	AGTAATATACGGGTGGCGCA
JNK3 mus RT for	CTCAGCAGACCCTTCCAGAA
JNK3 mus RT rev	GCGTCCATCAGTTCCATCAC
