## Supplemental Table 5 for "Inhibition of oogenic JNK preserves fertility and ovarian hormones during DNA-damaging cancer therapy"

### Sheet: Summary
Oocyte
NAME	GS<br> follow link to MSigDB	GS DETAILS	SIZE	ES	NES	NOM p-val	FDR q-val	FWER p-val	RANK AT MAX	LEADING EDGE
JNK_DNA_DAMAGE_STRESS_RESPONSE	JNK_DNA_DAMAGE_STRESS_RESPONSE	Details ...	23	0.842792	1.78155	0.00154321	0.00420842	0.003	893	tags=39%, list=6%, signal=41%
JNK_APOPTOSIS_CELL_FATE_OUTPUT	JNK_APOPTOSIS_CELL_FATE_OUTPUT	Details ...	25	0.758145	1.60616	0.0180995	0.0623748	0.076	1957	tags=36%, list=13%, signal=41%
JNK_UPSTREAM_STRESS_RECEPTORS	JNK_UPSTREAM_STRESS_RECEPTORS	Details ...	17	0.726812	1.45862	0.091954	0.144055	0.246	775	tags=12%, list=5%, signal=12%
JNK_SCAFFOLDS_REGULATORS	JNK_SCAFFOLDS_REGULATORS	Details ...	17	0.647351	1.30107	0.182266	0.248572	0.476	1165	tags=29%, list=7%, signal=32%
JNK_CORE_CASCADE	JNK_CORE_CASCADE	Details ...	16	0.586084	1.16298	0.296721	0.362505	0.707	3258	tags=38%, list=21%, signal=47%
JNK_AP1_TRANSCRIPTIONAL_OUTPUT	JNK_AP1_TRANSCRIPTIONAL_OUTPUT	Details ...	18	0.434505	0.876254	0.61478	0.622561	0.943	3394	tags=61%, list=22%, signal=78%

### Sheet: JNK_DNA_DAMAGE_STRESS_RESPONSE
NAME	SYMBOL	RANK IN GENE LIST	RANK METRIC SCORE	RUNNING ES	CORE ENRICHMENT
row_0	Fas	15	23.3515	0.465839	Yes
row_1	Ddit4	424	3.99611	0.519471	Yes
row_2	Pmaip1	520	3.29657	0.579258	Yes
row_3	Cdkn1a	569	3.01285	0.636397	Yes
row_4	Bbc3	591	2.89966	0.693011	Yes
row_5	Sesn2	768	2.26938	0.727053	Yes
row_6	Hspa1b	826	2.11088	0.765583	Yes
row_7	Mdm2	841	2.09492	0.80656	Yes
row_8	Hspa1a	893	1.97661	0.842792	Yes
row_9	Ddit3	2597	0.61492	0.74551	No
row_10	Trp53	3492	0.400178	0.695988	No
row_11	Sesn1	3633	0.379849	0.694574	No
row_12	Gadd45b	3762	0.356587	0.693466	No
row_13	Hsp90aa1	4558	0.257535	0.647463	No
row_14	Hspa8	6800	0.0756635	0.504785	No
row_15	Txnip	7530	0.0270986	0.458422	No
row_16	Hsp90ab1	8308	-0.0266957	0.408962	No
row_17	Gadd45a	8979	-0.0705535	0.367263	No
row_18	Trp63	9170	-0.0830227	0.356698	No
row_19	Atf4	11252	-0.260203	0.228004	No
row_20	Hif1a	12139	-0.365436	0.178303	No
row_21	Gadd45g	13881	-0.745548	0.0811875	No
row_22	Atf3	14758	-1.35243	0.0518596	No

### Sheet: JNK_APOPTOSIS_CELL_FATE_OUTPUT
NAME	SYMBOL	RANK IN GENE LIST	RANK METRIC SCORE	RUNNING ES	CORE ENRICHMENT
row_0	Fas	15	23.3515	0.529225	Yes
row_1	Pmaip1	520	3.29657	0.571641	Yes
row_2	Cdkn1a	569	3.01285	0.636958	Yes
row_3	Bbc3	591	2.89966	0.701443	Yes
row_4	Mdm2	841	2.09492	0.732985	Yes
row_5	Apaf1	1244	1.41214	0.739178	Yes
row_6	Bcl2l11	1748	1.01347	0.729821	Yes
row_7	Casp8	1861	0.942868	0.744021	Yes
row_8	Tnfrsf1a	1957	0.891324	0.758145	Yes
row_9	Cycs	2978	0.509969	0.704087	No
row_10	Trp53	3492	0.400178	0.680162	No
row_11	Gadd45b	3762	0.356587	0.670948	No
row_12	Mcl1	4020	0.32046	0.661686	No
row_13	Ripk1	4482	0.266298	0.638067	No
row_14	Casp3	4962	0.219696	0.612231	No
row_15	Bax	5560	0.167104	0.577608	No
row_16	Bcl2	8621	-0.0472175	0.381769	No
row_17	Gadd45a	8979	-0.0705535	0.360398	No
row_18	Trp63	9170	-0.0830227	0.350056	No
row_19	Bcl2l1	10528	-0.191206	0.267075	No
row_20	Casp9	10546	-0.192621	0.270354	No
row_21	Bad	12063	-0.35401	0.180837	No
row_22	Casp7	13081	-0.518959	0.127176	No
row_23	Bid	13723	-0.684839	0.101477	No
row_24	Gadd45g	13881	-0.745548	0.108301	No

### Sheet: JNK_CORE_CASCADE
NAME	SYMBOL	RANK IN GENE LIST	RANK METRIC SCORE	RUNNING ES	CORE ENRICHMENT
row_0	Map3k14	514	3.33741	0.2999	Yes
row_1	Map3k13	1386	1.27613	0.371196	Yes
row_2	Map3k1	1431	1.2474	0.492814	Yes
row_3	Map3k8	1701	1.04012	0.579281	Yes
row_4	Mapk8	2569	0.625241	0.585899	Yes
row_5	Map3k2	3258	0.445373	0.586084	Yes
row_6	Mapk10	5182	0.199789	0.482342	No
row_7	Map3k5	5589	0.164023	0.472595	No
row_8	Map3k4	6356	0.105257	0.433833	No
row_9	Map3k12	7159	0.0516257	0.387404	No
row_10	Mapk9	7867	0.00269797	0.342204	No
row_11	Map2k4	8683	-0.0507522	0.294852	No
row_12	Map3k7	8822	-0.0594344	0.291907	No
row_13	Map2k7	11692	-0.307024	0.138023	No
row_14	Map3k11	12563	-0.428523	0.124823	No
row_15	Map3k3	13714	-0.682761	0.118979	No

### Sheet: JNK_UPSTREAM_STRESS_RECEPTORS
NAME	SYMBOL	RANK IN GENE LIST	RANK METRIC SCORE	RUNNING ES	CORE ENRICHMENT
row_0	Fas	15	23.3515	0.707304	Yes
row_1	Traf3	775	2.25262	0.726812	Yes
row_2	Tnfrsf1a	1957	0.891324	0.677888	No
row_3	Ripk1	4482	0.266298	0.523629	No
row_4	Cdc42	4591	0.254752	0.52441	No
row_5	Rac1	6046	0.126405	0.434727	No
row_6	Daxx	6687	0.0825263	0.396067	No
row_7	Tab3	9307	-0.0928056	0.230436	No
row_8	Rhoa	9529	-0.109792	0.219552	No
row_9	Il1rap	10225	-0.165669	0.179876	No
row_10	Il1r1	11623	-0.299213	0.0991009	No
row_11	Tab2	12541	-0.42338	0.0529637	No
row_12	Tab1	12703	-0.450849	0.0562833	No
row_13	Tnfsf10	13642	-0.653206	0.0157663	No
row_14	Traf2	13908	-0.756399	0.0216645	No
row_15	Traf6	14655	-1.2503	0.0116066	No
row_16	Tnfrsf10b	14882	-1.54277	0.0438643	No

### Sheet: JNK_SCAFFOLDS_REGULATORS
NAME	SYMBOL	RANK IN GENE LIST	RANK METRIC SCORE	RUNNING ES	CORE ENRICHMENT
row_0	Hspa1b	826	2.11088	0.107779	Yes
row_1	Dusp1	880	1.99776	0.256652	Yes
row_2	Hspa1a	893	1.97661	0.406551	Yes
row_3	Bag3	930	1.88246	0.547728	Yes
row_4	Dusp8	1165	1.50436	0.647351	Yes
row_5	Ppp2ca	4042	0.317	0.486539	No
row_6	Dusp10	4147	0.305007	0.5031	No
row_7	Hsp90aa1	4558	0.257535	0.496361	No
row_8	Ppp2r1b	5704	0.152637	0.434353	No
row_9	Ppp2cb	6090	0.123054	0.418971	No
row_10	Hspa8	6800	0.0756635	0.379137	No
row_11	Ppp2r1a	8027	-0.00696636	0.300816	No
row_12	Hsp90ab1	8308	-0.0266957	0.284842	No
row_13	Dusp22	10937	-0.22972	0.133328	No
row_14	Mapk8ip3	11322	-0.267946	0.129055	No
row_15	Dusp16	13179	-0.540307	0.0508681	No
row_16	Mapk8ip1	14751	-1.3442	0.0522897	No

### Sheet: JNK_AP1_TRANSCRIPTIONAL
NAME	SYMBOL	RANK IN GENE LIST	RANK METRIC SCORE	RUNNING ES	CORE ENRICHMENT
row_0	Fosl2	2189	0.777776	-0.0528092	Yes
row_1	Mafk	2345	0.703081	0.0167604	Yes
row_2	Junb	2603	0.613861	0.0696758	Yes
row_3	Jun	2782	0.562915	0.121909	Yes
row_4	Elk4	3026	0.499067	0.162739	Yes
row_5	Elk1	3178	0.464157	0.205536	Yes
row_6	Egr2	3205	0.458716	0.255758	Yes
row_7	Fosb	3359	0.424378	0.293927	Yes
row_8	Egr1	3372	0.422081	0.340905	Yes
row_9	Jund	3377	0.420836	0.388257	Yes
row_10	Elk3	3394	0.417905	0.434505	Yes
row_11	Fos	4988	0.217531	0.356651	No
row_12	Atf2	6051	0.126253	0.302625	No
row_13	Atf6	10073	-0.154079	0.0614206	No
row_14	Atf4	11252	-0.260203	0.0150871	No
row_15	Mafg	12174	-0.371124	-0.00216751	No
row_16	Maff	13389	-0.593014	-0.0131658	No
row_17	Atf3	14758	-1.35243	0.0518429	No

### Sheet: JNK gene sets
GeneSet	Description	n_genes	Genes
JNK_CORE_CASCADE	Core kinases of the JNK MAPK cascade	16	Mapk8;Mapk9;Mapk10;Map2k4;Map2k7;Map3k1;Map3k2;Map3k3;Map3k4;Map3k5;Map3k7;Map3k8;Map3k11;Map3k12;Map3k13;Map3k14
JNK_UPSTREAM_STRESS_RECEPTORS	Upstream stress receptors and adaptor proteins that can activate JNK signaling	25	Tnfrsf1a;Tnfrsf1b;Fas;Tnfsf10;Tnfrsf10b;Tlr2;Tlr3;Tlr4;Tlr7;Tlr9;Il1r1;Il1rap;Traf2;Traf3;Traf6;Tab1;Tab2;Tab3;Ripk1;Ripk3;Daxx;Rac1;Rac2;Cdc42;Rhoa
JNK_SCAFFOLDS_REGULATORS	Scaffold proteins, phosphatases, and chaperones regulating JNK pathway activity	19	Mapk8ip1;Mapk8ip2;Mapk8ip3;Dusp1;Dusp4;Dusp8;Dusp10;Dusp16;Dusp22;Ppp2ca;Ppp2cb;Ppp2r1a;Ppp2r1b;Bag3;Hsp90aa1;Hsp90ab1;Hspa1a;Hspa1b;Hspa8
JNK_AP1_TRANSCRIPTIONAL_OUTPUT	AP-1 and stress-responsive transcriptional output downstream of JNK signaling	20	Jun;Junb;Jund;Fos;Fosb;Fosl1;Fosl2;Atf2;Atf3;Atf4;Atf6;Egr1;Egr2;Egr3;Elk1;Elk3;Elk4;Maff;Mafg;Mafk
JNK_APOPTOSIS_CELL_FATE_OUTPUT	Apoptosis and cell-fate regulators associated with JNK-mediated stress responses	29	Bbc3;Pmaip1;Bcl2l11;Bax;Bak1;Bcl2;Bcl2l1;Mcl1;Casp3;Casp7;Casp8;Casp9;Apaf1;Cycs;Bid;Bad;Fas;Fasl;Tnfrsf1a;Ripk1;Ripk3;Mlkl;Trp53;Trp63;Cdkn1a;Mdm2;Gadd45a;Gadd45b;Gadd45g
JNK_DNA_DAMAGE_STRESS_RESPONSE	DNA damage and cellular stress response genes functionally connected to JNK signaling	23	Trp53;Trp63;Cdkn1a;Mdm2;Gadd45a;Gadd45b;Gadd45g;Ddit3;Ddit4;Atf3;Atf4;Hspa1a;Hspa1b;Hspa8;Hsp90aa1;Hsp90ab1;Sesn1;Sesn2;Txnip;Hif1a;Bbc3;Pmaip1;Fas
