## Supplemental Table 6 for "Inhibition of oogenic JNK preserves fertility and ovarian hormones during DNA-damaging cancer therapy"

### Sheet: Summary
GC
NAME	GS<br> follow link to MSigDB	GS DETAILS	SIZE	ES	NES	NOM p-val	FDR q-val	FWER p-val	RANK AT MAX	LEADING EDGE
JNK_APOPTOSIS_CELL_FATE_OUTPUT	JNK_APOPTOSIS_CELL_FATE_OUTPUT	Details ...	28	0.559499	1.33778	0.117967	0.549529	0.379	2907	tags=46%, list=22%, signal=59%
JNK_DNA_DAMAGE_STRESS_RESPONSE	JNK_DNA_DAMAGE_STRESS_RESPONSE	Details ...	23	0.548939	1.28168	0.166031	0.355477	0.462	2097	tags=26%, list=16%, signal=31%
JNK_AP1_TRANSCRIPTIONAL_OUTPUT	JNK_AP1_TRANSCRIPTIONAL_OUTPUT	Details ...	19	0.356913	0.814953	0.719852	0.945654	0.951	944	tags=11%, list=7%, signal=11%
JNK_UPSTREAM_STRESS_RECEPTORS	JNK_UPSTREAM_STRESS_RECEPTORS	Details ...	19	0.355449	0.803509	0.745283	0.725504	0.954	1017	tags=16%, list=8%, signal=17%
NAME	GS<br> follow link to MSigDB	GS DETAILS	SIZE	ES	NES	NOM p-val	FDR q-val	FWER p-val	RANK AT MAX	LEADING EDGE
JNK_CORE_CASCADE	JNK_CORE_CASCADE	Details ...	15	-0.501104	-1.09937	0.343158	0.681031	0.665	1623	tags=27%, list=12%, signal=30%
JNK_SCAFFOLDS_REGULATORS	JNK_SCAFFOLDS_REGULATORS	Details ...	17	-0.298185	-0.665599	0.888636	0.908666	0.962	3461	tags=35%, list=26%, signal=48%

### Sheet: JNK_DNA_DAMAGE_STRESS_RESPONSE
NAME	SYMBOL	RANK IN GENE LIST	RANK METRIC SCORE	RUNNING ES	CORE ENRICHMENT
row_0	Pmaip1	270	7.47085	0.183804	Yes
row_1	Cdkn1a	344	6.49057	0.355596	Yes
row_2	Fas	366	6.29107	0.525834	Yes
row_3	Bbc3	1673	2.16288	0.487061	Yes
row_4	Sesn2	1935	1.79882	0.516634	Yes
row_5	Mdm2	2097	1.62452	0.548939	Yes
row_6	Sesn1	3713	0.710149	0.447342	No
row_7	Hsp90aa1	4932	0.350503	0.365664	No
row_8	Ddit4	5698	0.179724	0.313261	No
row_9	Hsp90ab1	6151	0.0891052	0.281831	No
row_10	Hspa8	7723	-0.205194	0.16974	No
row_11	Atf4	7946	-0.253053	0.160019	No
row_12	Trp53	8044	-0.274207	0.160241	No
row_13	Hif1a	8049	-0.274929	0.16745	No
row_14	Gadd45g	8422	-0.362183	0.149472	No
row_15	Txnip	8545	-0.39201	0.151038	No
row_16	Ddit3	8592	-0.402252	0.158577	No
row_17	Gadd45a	8658	-0.418465	0.165136	No
row_18	Gadd45b	9942	-0.80523	0.0910077	No
row_19	Hspa1a	10419	-1.02338	0.0832959	No
row_20	Hspa1b	10669	-1.14564	0.0959293	No
row_21	Atf3	10734	-1.18707	0.123554	No
row_22	Trp63	12004	-2.70424	0.102337	No

### Sheet: JNK_APOPTOSIS_CELL_FATE_OUTPUT
NAME	SYMBOL	RANK IN GENE LIST	RANK METRIC SCORE	RUNNING ES	CORE ENRICHMENT
row_0	Pmaip1	270	7.47085	0.13067	Yes
row_1	Cdkn1a	344	6.49057	0.256303	Yes
row_2	Fas	366	6.29107	0.381804	Yes
row_3	Apaf1	1099	3.45514	0.396734	Yes
row_4	Casp7	1484	2.54152	0.419292	Yes
row_5	Bbc3	1673	2.16288	0.448891	Yes
row_6	Casp9	1792	1.98806	0.480204	Yes
row_7	Bcl2l1	2066	1.65658	0.493206	Yes
row_8	Mdm2	2097	1.62452	0.523771	Yes
row_9	Bax	2224	1.5039	0.544706	Yes
row_10	Ripk1	2723	1.14957	0.530603	Yes
row_11	Bcl2	2906	1.053	0.538233	Yes
row_12	Casp8	2907	1.05285	0.559499	Yes
row_13	Bid	6222	0.0756455	0.312657	No
row_14	Mcl1	7198	-0.109039	0.241788	No
row_15	Bad	7370	-0.140915	0.231818	No
row_16	Tnfrsf1a	7596	-0.17981	0.218588	No
row_17	Trp53	8044	-0.274207	0.190626	No
row_18	Cycs	8183	-0.305914	0.186462	No
row_19	Gadd45g	8422	-0.362183	0.175941	No
row_20	Gadd45a	8658	-0.418465	0.166781	No
row_21	Casp3	8948	-0.494817	0.155117	No
row_22	Bcl2l11	9151	-0.555576	0.1512	No
row_23	Gadd45b	9942	-0.80523	0.108258	No
row_24	Mlkl	10863	-1.2572	0.0647025	No
row_25	Ripk3	11169	-1.4899	0.0719389	No
row_26	Bak1	11563	-1.8933	0.0807284	No
row_27	Trp63	12004	-2.70424	0.102376	No

### Sheet: JNK_CORE_CASCADE
NAME	SYMBOL	RANK IN GENE LIST	RANK METRIC SCORE	RUNNING ES	CORE ENRICHMENT
row_0	Map2k7	1355	2.82767	0.00320298	No
row_1	Map3k8	2535	1.27434	-0.037907	No
row_2	Map3k14	2549	1.26602	0.00797656	No
row_3	Map3k1	3561	0.765837	-0.0393751	No
row_4	Map3k3	3612	0.745617	-0.0155225	No
row_5	Map3k4	4013	0.607441	-0.0229894	No
row_6	Map2k4	4229	0.539174	-0.0191315	No
row_7	Map3k2	5218	0.283861	-0.0825997	No
row_8	Mapk9	6070	0.101265	-0.142568	No
row_9	Mapk8	9519	-0.66627	-0.37607	No
row_10	Map3k12	10642	-1.12891	-0.418295	No
row_11	Map3k7	11749	-2.14982	-0.421536	Yes
row_12	Map3k5	11956	-2.5945	-0.340934	Yes
row_13	Map3k11	12162	-3.06855	-0.242712	Yes
row_14	Mapk10	13263	-8.99952	0.00801146	Yes

### Sheet: JNK_UPSTREAM_STRESS_RECEPTORS
NAME	SYMBOL	RANK IN GENE LIST	RANK METRIC SCORE	RUNNING ES	CORE ENRICHMENT
row_0	Fas	366	6.29107	0.149867	Yes
row_1	Tnfrsf1b	561	5.3516	0.286142	Yes
row_2	Tnfrsf10b	1017	3.66878	0.355449	Yes
row_3	Ripk1	2723	1.14957	0.260147	No
row_4	Tab2	2964	1.01863	0.270877	No
row_5	Traf3	3036	0.974987	0.293034	No
row_6	Tab3	5759	0.164956	0.0938174	No
row_7	Tnfrsf1a	7596	-0.17981	-0.0386232	No
row_8	Rhoa	8047	-0.274615	-0.0645875	No
row_9	Tlr3	8683	-0.427555	-0.100098	No
row_10	Rac1	8810	-0.457791	-0.0966342	No
row_11	Cdc42	10085	-0.871451	-0.167494	No
row_12	Il1r1	10103	-0.880434	-0.143957	No
row_13	Traf6	10115	-0.885081	-0.11984	No
row_14	Traf2	10969	-1.32941	-0.146263	No
row_15	Ripk3	11169	-1.4899	-0.119183	No
row_16	Daxx	11461	-1.76268	-0.091306	No
row_17	Il1rap	12369	-3.52684	-0.0598517	No
row_18	Tab1	12790	-4.78174	0.043439	No

### Sheet: JNK_SCAFFOLDS_REGULATORS
NAME	SYMBOL	RANK IN GENE LIST	RANK METRIC SCORE	RUNNING ES	CORE ENRICHMENT
row_0	Mapk8ip3	1197	3.22126	0.0944364	No
row_1	Mapk8ip1	1651	2.20732	0.186647	No
row_2	Dusp10	4841	0.371425	-0.0309338	No
row_3	Hsp90aa1	4932	0.350503	-0.0176446	No
row_4	Ppp2ca	5128	0.304805	-0.0148295	No
row_5	Hsp90ab1	6151	0.0891052	-0.0862691	No
row_6	Dusp16	7032	-0.0786398	-0.147673	No
row_7	Bag3	7379	-0.143222	-0.165399	No
row_8	Hspa8	7723	-0.205194	-0.179359	No
row_9	Dusp8	8509	-0.385233	-0.216129	No
row_10	Ppp2cb	8577	-0.398689	-0.198364	No
row_11	Ppp2r1a	9911	-0.797984	-0.252585	Yes
row_12	Hspa1a	10419	-1.02338	-0.232073	Yes
row_13	Hspa1b	10669	-1.14564	-0.185254	Yes
row_14	Ppp2r1b	10921	-1.28988	-0.130342	Yes
row_15	Dusp22	11977	-2.65539	-0.0576076	Yes
row_16	Dusp1	12059	-2.8323	0.0981729	Yes

### Sheet: JNK_AP1_TRANSCRIPTIONAL_OUTPUT
NAME	SYMBOL	RANK IN GENE LIST	RANK METRIC SCORE	RUNNING ES	CORE ENRICHMENT
row_0	Elk1	634	4.9952	0.19272	Yes
row_1	Egr3	944	3.89579	0.356913	Yes
row_2	Atf6	2985	1.01143	0.252763	No
row_3	Egr2	3814	0.67069	0.223002	No
row_4	Elk4	3827	0.667566	0.254204	No
row_5	Jun	4474	0.461262	0.228002	No
row_6	Mafg	4678	0.408258	0.23243	No
row_7	Atf2	5160	0.300057	0.210835	No
row_8	Mafk	6779	-0.0267696	0.0909415	No
row_9	Jund	6891	-0.0486212	0.0849662	No
row_10	Egr1	7488	-0.159435	0.0479954	No
row_11	Atf4	7946	-0.253053	0.0259368	No
row_12	Fosb	7960	-0.255125	0.0372313	No
row_13	Fos	8686	-0.427893	0.00350834	No
row_14	Junb	9001	-0.510751	0.00455164	No
row_15	Fosl2	10158	-0.89837	-0.0388274	No
row_16	Maff	10279	-0.949125	-0.00217448	No
row_17	Atf3	10734	-1.18707	0.0209054	No
row_18	Elk3	12443	-3.66926	0.0694277	No

### Sheet: JNK Gene sets
GeneSet	Description	n_genes	Genes
JNK_CORE_CASCADE	Core kinases of the JNK MAPK cascade	16	Mapk8;Mapk9;Mapk10;Map2k4;Map2k7;Map3k1;Map3k2;Map3k3;Map3k4;Map3k5;Map3k7;Map3k8;Map3k11;Map3k12;Map3k13;Map3k14
JNK_UPSTREAM_STRESS_RECEPTORS	Upstream stress receptors and adaptor proteins that can activate JNK signaling	25	Tnfrsf1a;Tnfrsf1b;Fas;Tnfsf10;Tnfrsf10b;Tlr2;Tlr3;Tlr4;Tlr7;Tlr9;Il1r1;Il1rap;Traf2;Traf3;Traf6;Tab1;Tab2;Tab3;Ripk1;Ripk3;Daxx;Rac1;Rac2;Cdc42;Rhoa
JNK_SCAFFOLDS_REGULATORS	Scaffold proteins, phosphatases, and chaperones regulating JNK pathway activity	19	Mapk8ip1;Mapk8ip2;Mapk8ip3;Dusp1;Dusp4;Dusp8;Dusp10;Dusp16;Dusp22;Ppp2ca;Ppp2cb;Ppp2r1a;Ppp2r1b;Bag3;Hsp90aa1;Hsp90ab1;Hspa1a;Hspa1b;Hspa8
JNK_AP1_TRANSCRIPTIONAL_OUTPUT	AP-1 and stress-responsive transcriptional output downstream of JNK signaling	20	Jun;Junb;Jund;Fos;Fosb;Fosl1;Fosl2;Atf2;Atf3;Atf4;Atf6;Egr1;Egr2;Egr3;Elk1;Elk3;Elk4;Maff;Mafg;Mafk
JNK_APOPTOSIS_CELL_FATE_OUTPUT	Apoptosis and cell-fate regulators associated with JNK-mediated stress responses	29	Bbc3;Pmaip1;Bcl2l11;Bax;Bak1;Bcl2;Bcl2l1;Mcl1;Casp3;Casp7;Casp8;Casp9;Apaf1;Cycs;Bid;Bad;Fas;Fasl;Tnfrsf1a;Ripk1;Ripk3;Mlkl;Trp53;Trp63;Cdkn1a;Mdm2;Gadd45a;Gadd45b;Gadd45g
JNK_DNA_DAMAGE_STRESS_RESPONSE	DNA damage and cellular stress response genes functionally connected to JNK signaling	23	Trp53;Trp63;Cdkn1a;Mdm2;Gadd45a;Gadd45b;Gadd45g;Ddit3;Ddit4;Atf3;Atf4;Hspa1a;Hspa1b;Hspa8;Hsp90aa1;Hsp90ab1;Sesn1;Sesn2;Txnip;Hif1a;Bbc3;Pmaip1;Fas
